# Role of Chloroplast Lipid-Remodelling Protein 23 During Cold Acclimation in *Arabidopsis thaliana*

**DOI:** 10.1101/2025.07.22.666119

**Authors:** Wing Tung Lo, Denise Winkler, Maximilian Münch, Martin Lehmann, Kira Steiner, Bettina Bölter, Cornelius Gamb, Cecilia Tullberg, Carl Grey, Tatjana Kleine, Eslam Abdel-Salam, Katharina W. Ebel, H. Ekkehard Neuhaus, Deren Büyüktaş, Sophie de Vries, Hans-Henning Kunz, Dario Leister, Serena Schwenkert

**Author notes:** Corresponding author: Serena Schwenkert. The author responsible for distribution of materials integral to the findings presented in this article in accordance with the policy described in the Instructions for Authors (https://academic.oup.com/plphys/pages/General-Instructions) is Serena Schwenkert.

## Abstract

Cold acclimation is a crucial physiological process that enables plants to adapt to low temperatures. A key aspect of this adaptation is lipid remodeling, which preserves membrane fluidity and integrity under cold stress. Proteins of the chloroplast envelope membranes are increasingly recognized for their role in acclimation to changing environmental conditions. While lipid synthesis occurs at the inner envelope membrane, little is known about specific proteins involved in lipid remodeling during cold acclimation. In this study, we investigate the role of Chloroplast Lipid Remodeling Protein 23 (CLRP23) as a component of the inner chloroplast envelope membrane. Subcellular fractionation combined with protease protection assays provided evidence for its orientation toward the intermembrane space. To explore its function, we analyzed the physiological performance and lipid composition in CLRP23-deficient mutant plants. Under cold stress, we observed significant impairments in photosynthesis and exaggerations in galactolipid response, suggesting CLRP23 is involved in lipid remodeling. Lipid overlay assays, supported by *in silico* docking analyses, demonstrate that CLRP23 can directly interact with chloroplast lipids, including galactolipids. Complementary transcriptomic and proteomic analyses reveal broader effects on cold-responsive pathways, supporting the view that CLRP23 contributes to the integration of membrane and metabolic responses during acclimation. These findings expand our understanding of protein-mediated processes during cold acclimation.
