## Supplementary material for "Role of Chloroplast Lipid-Remodelling Protein 23 During Cold Acclimation in *Arabidopsis thaliana*": Suppl Table 4

### Sheet: Legend
Supplemental Table S4: Lipids and fatty acids quantified for cold treatment by LC-MS and GC-FID, respectively
LC-MS data processing:
LC-MS data is reported in relative abundance (peak area normalised to 50 mg FW relative to internal standard corticosterone)
GC-FID data processing:
GC-FID data is reported as molar percentage (mol % FAME). GLC 426 standard mix (Nu-Check-Prep) was used as the external standard to both identify the retention time and calculate the response factor for each FAME. The response factor, which accounts for the difference in detector response of each fatty acid (FA) compared to the internal standard C:17 (IS), was calculated as follows: DFA = RFA/RIS…
Abbreviations: Standard growth conditions, SGC; Monogalactosyldiacylglycerol, MGDG; Digalactosyldiacylglycerol, DGDG

### Sheet: Lipids quantified by LC-MS
Lipid	Lipid class	Col-0_SGC.1	Col-0_SGC.2	Col-0_SGC.3	Col-0_Cold.1	Col-0_Cold.2	Col-0_Cold.3	clrp23_SGC.1	clrp23_SGC.2	clrp23_SGC.3	clrp23_Cold.1	clrp23_Cold.2	clrp23_Cold.3
Chlorophyll b	Compounds	0.356652	0.405905	0.439041	0.402089	0.445253	0.375561	0.388882	0.416157	0.463055	0.444846	0.398737	0.383521
CoQ9	Compounds	0.172017	0.328868	0.306271	0.519295	0.64793	0.575762	0.288315	0.274762	0.28901	0.430212	0.339701	0.385437
Pheophytin	Compounds	4.14323	3.68522	4.2736	4.35448	4.76994	3.83578	3.77598	3.6829	4.28393	4.51336	4.74654	4.16761
Plastoquinone	Compounds	0.0615392	0.0919786	0.0841292	0.0629539	0.0653867	0.0639481	0.112091	0.102813	0.103934	0.0270316	0.0238248	0.0155389
DGDG 34:2	DGDG	0.247357	0.275004	0.282878	0.222012	0.224858	0.253407	0.310179	0.277198	0.272792	0.235393	0.204076	0.206169
DGDG 34:3	DGDG	1.00912	1.06028	1.22508	1.20389	1.3907	1.25173	1.18902	1.15615	1.24694	1.32553	1.32493	1.25196
DGDG 34:4	DGDG	0.112967	0.132997	0.132853	0.101062	0.102656	0.1218	0.144569	0.135498	0.146021	0.119881	0.0968881	0.0972665
DGDG 34:5	DGDG	0.248834	0.306528	0.309769	0.343116	0.371158	0.421426	0.401914	0.393216	0.380424	0.427904	0.367014	0.365585
DGDG 34:6	DGDG	0.868269	0.957812	1.09186	1.30835	1.46953	1.43011	1.22841	1.21365	1.27948	1.48703	1.47182	1.43372
DGDG 36:3	DGDG	0.0625371	0.077792	0.0791533	0.0717997	0.0828981	0.0888233	0.097822	0.0957061	0.0929106	0.0934264	0.084153	0.0832769
DGDG 36:4	DGDG	0.2256	0.206829	0.253707	0.245634	0.254809	0.229111	0.201948	0.193043	0.20539	0.226386	0.213507	0.2093
DGDG 36:5	DGDG	0.485638	0.532959	0.607283	0.501474	0.497202	0.552134	0.690746	0.624813	0.659556	0.571229	0.52715	0.544582
DGDG 36:6	DGDG	1.77013	1.69719	2.02163	2.13663	2.29829	2.0262	2.00157	2.02286	2.17013	2.24339	2.29689	2.16677
MGDG 34:2	MGDG	0.291179	0.326782	0.378516	0.231423	0.225134	0.229883	0.412424	0.349668	0.369049	0.134876	0.090657	0.0846328
MGDG 34:3	MGDG	0.369403	0.414364	0.441561	0.288146	0.296998	0.313869	0.542154	0.487522	0.499333	0.227559	0.182148	0.161873
MGDG 34:4	MGDG	0.612595	0.622506	0.768927	0.473121	0.433362	0.424662	0.825573	0.794753	0.833354	0.318392	0.252235	0.221341
MGDG 34:5	MGDG	1.37113	1.30643	1.58443	1.1217	1.24617	1.0906	1.82176	1.73497	1.84633	0.912194	0.766503	0.659757
MGDG 34:6	MGDG	5.23734	5.21187	6.02381	6.27704	7.10944	6.47164	5.97006	6.02239	6.40595	6.77032	6.56743	6.23115
MGDG 36:4	MGDG	0.215703	0.194777	0.195635	0.126765	0.116418	0.125809	0.275708	0.220858	0.22811	0.109068	0.0992385	0.0934638
MGDG 36:5	MGDG	0.58053	0.557951	0.572401	0.311783	0.265001	0.285189	0.812932	0.687003	0.660999	0.280392	0.241207	0.238248
MGDG 36:6	MGDG	3.10023	3.91071	4.07562	4.3773	4.8838	4.34702	4.22926	4.0448	3.98288	4.54108	4.08466	4.06618
SQDG 34:2	SQDG	0.00325227	0.00634009	0	0.0130437	0.0153613	0.019804	0.0088472	0.00764273	0.00881455	0.00748003	0.00530436	0.00721608
SQDG 34:3	SQDG	0.60016	0.67395	0.853494	0.739471	0.841055	0.846083	0.939059	0.955705	1.02153	1.09618	1.13959	1.07174
SQDG 36:5	SQDG	0.0563782	0.0848245	0.0740297	0.0283976	0.0269261	0.0400797	0.127306	0.108144	0.0874405	0.0367946	0.0273732	0.0330488
SQDG 36:6	SQDG	0.253766	0.384968	0.449247	0.547255	0.6328	0.741293	0.521932	0.463767	0.462962	0.821624	0.715772	0.713695
PC 32:2	PC	0.0307564	0.0366209	0.032841	0.0392143	0.0417678	0.0501468	0.0541822	0.0501135	0.0506543	0.0478056	0.0412021	0.0381967
PC 32:3	PC	0.0185561	0.0796575	0.0523919	0.0670312	0.0762321	0.0982008	0.081668	0.0556163	0.0668133	0.111156	0.0932384	0.109861
PC 34:1	PC	0.640276	0.917436	1.00338	0.819039	0.790462	0.812561	1.24504	1.14895	1.13874	0.590265	0.409564	0.346785
PC 34:2	PC	5.28653	6.11091	5.91516	7.52224	7.60088	7.56358	7.92602	7.07011	6.8598	5.71506	5.17832	5.02442
PC 34:4	PC	4.42681	6.27652	6.06383	9.9475	10.8479	10.2873	7.122	6.86866	7.26329	9.15466	8.51182	8.43071
PC 34:5	PC	0.0480816	0.0576272	0.0622468	0.0661728	0.0682056	0.0584092	0.0620226	0.0711258	0.0750863	0.0873663	0.0724678	0.0767019
PC 34:6	PC	0.0374342	0.0592923	0.0570901	0.0682443	0.0772297	0.0898494	0.0722947	0.0870897	0.0889914	0.274942	0.200319	0.226036
PC 36:1	PC	0.0293278	0.0433798	0.0421875	0.0284332	0.026581	0.0342327	0.0678792	0.0628228	0.054055	0.0280955	0.0198747	0.0181515
PC 36:2	PC	0.391958	0.564957	0.558927	0.346959	0.334916	0.454902	0.723183	0.573386	0.58605	0.293214	0.215364	0.188675
PC 36:4	PC	4.11875	5.07129	5.07544	5.52234	5.60848	5.70914	5.97092	5.49515	5.71256	4.25622	3.57872	3.64923
PC 36:5	PC	6.81025	8.96455	9.15666	13.6916	14.6491	12.0133	8.95866	8.82097	9.06192	10.0034	9.12348	9.36342
PC 36:6	PC	2.2394	3.21859	3.24987	6.98489	7.90118	7.74757	3.79084	3.91456	4.38056	8.04732	7.47953	7.67272
PC 38:3	PC	0.0236416	0.0331871	0.0351866	0.0316395	0.026951	0.0367005	0.0489058	0.047042	0.0416719	0.0260798	0.0197081	0.0180264
PC 38:4	PC	0.108328	0.139485	0.136807	0.196789	0.189141	0.227014	0.190357	0.176657	0.161154	0.163489	0.130076	0.122801
PC 38:5	PC	0.0500509	0.0754314	0.0672406	0.155224	0.152219	0.173213	0.0979841	0.09175	0.0887623	0.136031	0.113553	0.102728
PC 38:6	PC	0.0159348	0.0213098	0.0222545	0.0511764	0.0552763	0.0618061	0.0322918	0.0347332	0.0351956	0.0576893	0.0535744	0.0481711
PE 34:2	PE	0.372348	0.449194	0.464712	0.644927	0.609252	0.658985	0.523227	0.519546	0.512474	0.594696	0.584229	0.519824
PE 34:3	PE	0.246505	0.259089	0.293973	0.540448	0.580277	0.520261	0.325485	0.384165	0.400672	0.600273	0.662849	0.534592
PE 36:2	PE	0.0247206	0.0307515	0.0252023	0.0263139	0.0268643	0.0293297	0.0390553	0.0337106	0.0333726	0.0259068	0.0242689	0.0223789
PE 36:3	PE	0.030342	0.0348865	0.0338133	0.0319202	0.0353332	0.0367663	0.0489769	0.0482188	0.0515823	0.0400676	0.0300738	0.0337774
PE 36:4	PE	0.235213	0.252499	0.22788	0.292834	0.286766	0.330947	0.285257	0.309966	0.298397	0.260979	0.254894	0.227137
PE 36:5	PE	0.202122	0.283022	0.267067	0.462915	0.484538	0.522009	0.303809	0.326864	0.335643	0.458428	0.427428	0.389421
PE 36:6	PE	0.121708	0.159309	0.167668	0.378638	0.378081	0.346616	0.154471	0.182125	0.201728	0.341077	0.346255	0.304421
PE 38:2	PE	0.00616606	0.00824287	0.00940217	0.00986644	0.0124161	0.0134759	0.0112628	0.0112002	0.0118218	0.0139249	0.00999921	0.0097492
PE 40:3	PE	0.0743557	0.0806543	0.084826	0.0583638	0.0557935	0.0641952	0.106839	0.0892396	0.0868803	0.0575963	0.0478924	0.0474728
PE 42:2	PE	0.0268609	0.0295745	0.0276548	0.0310197	0.0318449	0.0359872	0.0408172	0.0388305	0.0367481	0.0462741	0.0392463	0.0424155
PG 34:3	PG	0.172455	0.282192	0.252915	0.445467	0.425821	0.538171	0.339056	0.361977	0.297241	0.303821	0.232598	0.214438
PG 34:4	PG	0.24102	0.339042	0.293491	0.529302	0.583088	0.670685	0.463374	0.50487	0.400482	0.605633	0.516087	0.421876
DAG 36:3	DAG	0.0411594	0.055454	0.0531828	0.0781071	0.0818364	0.0879622	0.0950708	0.076524	0.0745908	0.0517717	0.0437966	0.032635
DAG 36:4	DAG	0.0695953	0.0884986	0.0970774	0.15564	0.174368	0.210266	0.123527	0.107381	0.117458	0.0961696	0.0917092	0.0946265
DAG 36:5	DAG	0.231477	0.260561	0.269572	0.447098	0.518429	0.534681	0.315585	0.29015	0.29044	0.343024	0.337849	0.37556
DAG 36:6	DAG	0.626918	0.787823	0.820766	1.07523	1.19958	1.09086	0.806351	0.780108	0.77794	1.08857	0.994089	1.02487
TAG 52:4	TAG	0.0431119	0.0744341	0.0436459	0.333557	0.415607	0.735696	0.0768869	0.0480936	0.0479632	0.225999	0.092658	0.108984
TAG 52:5	TAG	0.0733245	0.102732	0.0602141	0.660746	0.848251	1.35981	0.145845	0.0907678	0.0779426	0.345673	0.213069	0.268867
TAG 54:6	TAG	0.077736	0.271806	0.212667	1.07332	1.51157	1.74541	0.315307	0.234642	0.207034	0.470102	0.305795	0.361248
TAG 54:7	TAG	0.222171	0.363027	0.299509	0.722638	0.846749	1.28168	0.466628	0.383897	0.329224	0.317376	0.205542	0.271691
TAG 54:9	TAG	0.160517	0.420938	0.375224	1.2316	1.75523	1.98054	0.317685	0.29441	0.29005	0.473024	0.358258	0.515179
TAG 56:7	TAG	0.00293159	0.00448551	0.00529529	0.0112832	0.0141277	0.0143351	0.00317704	0.00259133	0.00251095	0.00444216	0.00289715	0.00216883
TAG 56:8	TAG	0.00610017	0.00767765	0.0115532	0.0163229	0.0195145	0.0113067	0.00339268	0.00315004	0.00306735	0.00481707	0.00200215	0.00213766

### Sheet: GC-FID Total Lipids
Total Lipids	mol % FAME
FAME	C16:0	C16:1	C16:2	C16:3	C18:1	C18:2	C18:3
Col-0_SGC.1	16.3367	4.25837	1.05294	11.4641	3.85392	16.3582	46.6757
Col-0_SGC.2	16.1318	4.6944	1.14454	11.2945	3.76759	16.7415	46.2257
Col-0_SGC.3	17.659	4.93882	1.12412	10.3102	4.05789	17.1785	44.7316
Col-0_SGC.4	15.9323	4.40945	1.15177	12.8814	3.60053	17.256	44.7686
clrp23_SGC.1	15.7731	4.06026	1.16305	12.0822	3.80556	16.2363	46.8795
clrp23_SGC.2	14.9622	4.59817	1.13453	12.6423	3.55925	15.4847	47.6189
clrp23_SGC.3	16.2106	5.20629	1.16935	11.8156	3.83161	15.7558	46.0108
clrp23_SGC.4	15.8378	4.79641	1.25678	12.0921	3.84675	15.7223	46.4478
Col-0_Cold.1	15.1423	2.9724	0.594769	11.8592	3.08273	16.7244	49.6243
Col-0_Cold.2	9.27633	5.0112	0.758246	9.91312	4.68826	20.7992	49.5536
Col-0_Cold.3	14.968	3.52475	0.633673	11.7584	3.19471	16.5865	49.334
Col-0_Cold.4	15.8519	3.51139	0.687083	10.2958	3.46618	17.0151	49.1724
clrp23_Cold.1	12.6155	3.81517	0.465916	13.4846	1.936	13.2727	54.4101
clrp23_Cold.2	18.2612	5.42383	0.631218	9.37633	2.83689	15.8456	47.625
clrp23_Cold.3	18.1202	6.28918	0.580835	9.41685	2.71677	15.2342	47.642
clrp23_Cold.4	17.789	5.29877	0.653318	10.156	2.56723	15.0486	48.487

### Sheet: GC-FID MGDGs
MGDG	mol % FAME
FAME	C16:0	C16:1	C16:2	C16:3	C18:1	C18:2	C18:3
Col-0_SGC.1	1.73882	1.80697	2.66578	31.1831	1.60621	3.3754	57.6237
Col-0_SGC.2	0.927581	1.31335	2.73767	33.1925	1.30963	2.98579	57.5335
Col-0_SGC.3	1.49731	1.98702	2.84612	30.0617	1.79713	3.80906	58.0017
Col-0_SGC.4	1.15815	1.53667	2.68565	32.6785	1.40694	3.58379	56.9503
clrp23_SGC.1	1.31899	1.81458	2.72824	31.2578	1.69179	3.60741	57.5812
clrp23_SGC.2	1.17284	1.52618	2.55696	31.7337	1.42844	3.256	58.3259
clrp23_SGC.3	1.63936	2.15354	2.76313	31.8948	1.6205	3.44637	56.4823
clrp23_SGC.4	1.49475	2.06673	2.69985	30.6519	1.79019	3.47957	57.817
Col-0_Cold.1	0.836335	0.900751	1.72114	44.3314	0.530581	1.4744	50.2053
Col-0_Cold.2	2.6995	1.64232	2.15695	33.6409	1.4508	2.78426	55.6253
Col-0_Cold.3	1.24359	1.09342	1.83604	42.3171	0.657581	1.50183	51.3504
Col-0_Cold.4	1.55724	1.33237	2.01356	34.9543	1.09938	2.20825	56.8349
clrp23_Cold.1	0.688659	0.623646	1.09957	38.2039	0.364753	1.03318	57.9863
clrp23_Cold.2	1.62078	1.44588	1.7897	33.2131	1.11099	1.88835	58.9312
clrp23_Cold.3	0.994807	1.21895	1.63747	34.1312	0.694334	1.66681	59.6564
clrp23_Cold.4	1.15948	1.07096	1.6185	32.6435	1.06796	1.83332	60.6063

### Sheet: GC-FID DGDGs
DGDG	mol % FAME
FAME	C16:0	C16:1	C16:2	C16:3	C18:1	C18:2	C18:3
Col-0_SGC.1	19.8255	0.419348	0.691356	2.63154	1.50138	5.26134	69.6696
Col-0_SGC.2	14.1272	0.156051	0.864723	3.48505	1.95049	5.21274	74.2038
Col-0_SGC.3	17.912	0.651811	0.875605	2.86724	1.80368	5.8571	70.0326
Col-0_SGC.4	16.5317	0.172153	0.728471	2.76116	1.66284	5.59929	72.5443
clrp23_SGC.1	16.6453	0.375516	0.810717	2.99511	1.65075	5.51737	72.0052
clrp23_SGC.2	17.6322	0.27995	0.634615	4.83113	2.82813	5.49603	68.2979
clrp23_SGC.3	17.2539	0.442697	0.802835	2.83117	1.74436	5.56491	71.3602
clrp23_SGC.4	17.2465	0.214602	0.756743	2.72309	1.68916	5.69083	71.6791
Col-0_Cold.1	12.444	0.177468	0.607921	3.78321	0.902182	3.86891	78.2163
Col-0_Cold.2	20.4611	0.24823	0.687756	2.89782	1.62336	5.26426	68.8175
Col-0_Cold.3	14.092	0.400716	0.605586	3.66099	0.934932	3.87476	76.4311
Col-0_Cold.4	16.3688	0.188494	0.593465	3.06152	1.25391	4.26668	74.2672
clrp23_Cold.1	13.6897	0.161559	0.529009	3.32106	0.844573	2.9469	78.5072
clrp23_Cold.2	21.1379	0.384608	0.774989	2.86312	1.57404	3.94439	69.321
clrp23_Cold.3	18.7875	0.319284	0.689315	2.91702	1.08624	3.72887	72.4718
clrp23_Cold.4	19.5655	0.22208	0.633949	2.70527	1.45191	3.93694	71.4843
