## Supplementary material for "Role of Chloroplast Lipid-Remodelling Protein 23 During Cold Acclimation in *Arabidopsis thaliana*": Suppl Table 5

### Sheet: Legend
Supplemental Table S5: Lipids quantified by LC-MS for freezing recovery
LC-MS data processing:
LC-MS data is reported in relative abundance (peak area normalised to 50 mg FW relative to internal standard corticosterone)
Standard Growth Conditions, SGC; Freezing Recovery, FR

### Sheet: LC-MS lipids freezing recovery
Lipid	Col-0_SGC.1	Col-0_SGC.2	Col-0_SGC.3	Col-0_SGC.4	Col-0_FR.1	Col-0_FR.2	Col-0_FR.3	Col-0_FR.4	clrp_SGC.1	clrp_SGC.2	clrp_SGC.3	clrp_SGC.4	clrp_FR.1	clrp_FR.2	clrp_FR.3	clrp_FR.4
chlorophyll a	2.39948	2.56958	2.21774	2.21422	2.47005	2.44396	2.23399	2.31113	1.85965	2.24311	1.92193	1.41393	2.45946	2.05724	2.55598	2.03184
chlorophyll b	0.648548	0.656498	0.581325	0.636482	0.666403	0.712443	0.705172	0.71081	0.696238	0.815066	0.71048	0.563168	0.836536	0.764892	0.829917	0.824291
CoQ9	0.261454	0.244061	0.260158	0.260648	0.368113	0.29441	0.375828	0.360077	0.297299	0.336404	0.310198	0.245296	0.470632	0.497481	0.502005	0.519608
plastoquinone	0.617893	0.65259	0.595923	0.606552	0.448998	0.46521	0.457953	0.481045	0.434783	0.511324	0.443095	0.34993	0.352205	0.35602	0.362688	0.389116
MGDG 34:2	0.00746902	0.00680112	0.00619114	0.00713039	0.0063731	0.00487201	0.0057623	0.00561296	0.00895615	0.0103436	0.00954337	0.00698145	0.00843058	0.00652427	0.00753796	0.00295926
MGDG 34:3	0.390462	0.270445	0.231926	0.22787	0.249372	0.418026	0.197421	0.303136	0.393801	0.477698	0.396841	0.306863	0.268433	0.115885	0.191734	0.493529
MGDG 34:4	0.54863	0.507777	0.457072	0.492246	0.0987352	0.190207	0.0802244	0.103393	0.464935	0.548999	0.467196	0.37861	0.110682	0.0397379	0.0812293	0.253836
MGDG 34:5	1.05348	0.963833	0.852043	0.870499	0.33424	0.592078	0.231791	0.391085	0.932891	1.10207	0.914696	0.781904	0.421779	0.154561	0.270824	0.711869
MGDG 34:6	3.18069	3.2507	2.97661	3.11764	3.00075	3.35541	2.36575	3.02059	3.52048	4.12031	3.51822	2.9229	3.30162	2.15577	2.83898	3.44584
MGDG 36:5	0.560845	0.467605	0.409044	0.462485	0.241113	0.492262	0.198858	0.312925	0.516407	0.619056	0.504725	0.425439	0.248322	0.0955488	0.154824	0.379489
MGDG 36:6	2.76478	2.87663	2.70092	2.73249	1.5631	2.01816	1.16469	1.59323	2.81888	3.30428	2.86148	2.29088	1.69877	1.001	1.37185	2.47719
DGDG 34:3	0.745792	0.79517	0.73298	0.778993	0.698273	0.696203	0.645246	0.670247	0.892064	1.03252	0.925252	0.718421	0.901382	0.834056	0.839953	0.907444
DGDG 34:4	0.0796272	0.0809506	0.0677819	0.081399	0.0616467	0.0597959	0.0645683	0.0649286	0.0704758	0.0808936	0.0731509	0.0573829	0.105423	0.0809527	0.0891464	0.112164
DGDG 34:5	0.120162	0.107786	0.0803432	0.0988402	0.0355505	0.0376574	0.0145562	0.0149294	0.0279884	0.0317423	0.0205174	0.0317054	0.0166742	0.0121262	0.0205242	0.0239636
DGDG 34:6	0.785745	0.86876	0.760686	0.832718	1.22054	1.27478	1.18265	1.26724	0.923389	1.05759	0.967497	0.745076	1.61321	1.49058	1.45906	1.60697
DGDG 36:5	0.2224	0.209339	0.204926	0.269654	0.265422	0.306672	0.305424	0.281369	0.267542	0.316457	0.278244	0.207925	0.275912	0.190508	0.220054	0.218619
SQDG 36:6	0.202295	0.177041	0.195033	0.211982	0.33129	0.341914	0.349195	0.364239	0.247981	0.28812	0.261155	0.194667	0.293761	0.318462	0.280777	0.286822
DAG 32:6	0	0	0	0	0.0350527	0.0242243	0.0817996	0.044629	4.96814e-05	0	0	0.000149044	0.051143	0.0809024	0.0662449	0.0243805
DAG 34:2	0.457826	0.550222	0.467078	0.504545	0.370089	0.450024	0.456528	0.431197	0.455793	0.490045	0.444249	0.433084	0.561275	0.430547	0.55013	0.65835
DAG 34:4	0.00462798	0.00540342	0.00207809	0	0.0148422	0.00691628	0.0278507	0.0182594	0.00028559	0	0	0.000856769	0.026354	0.0329293	0.0276251	0.00351866
DAG 34:6	0.0479046	0.0322609	0.047201	0.0525761	1.43051	0.858551	1.91425	1.45384	0.00762748	0.00817147	0.00547743	0.00923353	1.69635	2.25569	1.90689	0.756193
DAG 36:3	0.0558866	0.0556511	0.0482032	0.0490831	0.0342665	0.0482862	0.0461875	0.0393844	0.0555218	0.0580513	0.0582063	0.0503077	0.0432199	0.0427982	0.0428561	0.0546288
DAG 36:4	0.0643915	0.0516102	0.048565	0.0520499	0.0794891	0.0739435	0.121323	0.0873012	0.064597	0.0689663	0.0596651	0.0651596	0.14462	0.114241	0.120453	0.101002
DAG 36:5	0.333826	0.283496	0.277684	0.310975	0.398215	0.448531	0.483996	0.445256	0.316311	0.340056	0.301575	0.307303	0.73036	0.50502	0.612529	0.540727
DAG 36:6	0.74295	0.748963	0.684592	0.657395	1.08739	1.0699	1.05293	1.05035	0.785468	0.847521	0.762186	0.746696	1.39099	1.18933	1.21855	1.17279
PC 34:5	0.028551	0.000798835	0.000763427	0.00107314	0.16301	0.303214	0.129975	0.231512	0.0413723	0.0442804	0.0404231	0.0394135	0.243991	0.126052	0.197507	0.597604
PC 38:5	0.00612725	0.00809405	0.00800812	0.00285103	0.00471254	0.00867923	0.00259299	0.00509321	0.0166514	0.0208836	0.0187946	0.010276	0.00772614	0.00402892	0.00474594	0.0128062
PE 34:3	0.1385	0.160623	0.134965	0.145164	0.202274	0.256903	0.144244	0.163692	0.211443	0.227586	0.212709	0.194032	0.115835	0.060563	0.0699054	0.148924
PE 34:5	0.00236533	0.00273535	0.00225918	0.00260122	0.0326756	0.0577145	0.0359643	0.0414326	0.00581041	0.00600847	0.00618797	0.0052348	0.0335704	0.014008	0.0243117	0.0644143
PE 34:6	0.00258852	0.00318153	0.000772245	0.00269939	0.0720962	0.171486	0.0499544	0.0894099	0.00491505	0.0047988	0.00537057	0.00457578	0.0760882	0.0328471	0.0506771	0.188806
PE 36:5	0.149421	0.195326	0.116816	0.113961	0.225063	0.347068	0.224247	0.252806	0.239736	0.262145	0.22052	0.236544	0.185947	0.115971	0.0965518	0.25173
PE 36:6	0.243767	0.271021	0.221409	0.226283	0.296005	0.420668	0.224657	0.282582	0.322274	0.349209	0.330981	0.286631	0.198739	0.118789	0.096583	0.303574
PG 34:2	0.00201477	0.00309912	0.00225653	0.00162664	0.015825	0.0169478	0.0306359	0.0137689	0.00256164	0.00382572	0.00252873	0.00133047	0.00661416	0.00409229	0.00342002	0.0041845
PG 34:4	0.00374368	0.00674487	0.00577283	0.00464125	0.0844732	0.101803	0.102135	0.0864038	0.0380271	0.056943	0.0306423	0.0264961	0.043125	0.0236947	0.0203785	0.0517583
Total Lipids	16.8742	17.0848	15.3991	16.0294	16.6059	18.3689	15.7084	16.9929	16.9422	19.6845	17.0837	14.0584	18.9392	15.3228	17.1864	19.6209
